# Complete Telomere-to-Telomere Assembly of the Y Chromosome in the Chinese Quartet

**DOI:** 10.64898/2026.04.13.718326

**Authors:** Bo Wang, Zexin Zhang, Shijie Wan, Pengyu Zhang, Yu Zhang, Xia Wang, Lianhua Dong, Kai Ye, Xiaofei Yang

**Affiliations:** School of Automation Science and Engineering, Faculty of Electronic and Information Engineering, Xi’an Jiaotong University, Xi’an 710049, China; MOE Key Lab for Intelligent Networks & Networks Security, Faculty of Electronic and Information Engineering, Xi’an Jiaotong University, Xi’an 710049, China; School of Computer Science and Technology, Faculty of Electronic and Information Engineering, Xi’an Jiaotong University, Xi’an 710049, China; Center for Advanced Measurement of Science, National Institute of Metrology, Beijing 100029, China; Center for Reference materials Research and Management, National Institute of Metrology, Shenzhen 518107, China; Faculty of Science, Leiden University, Leiden 2311 EZ, The Netherlands

## Abstract

The complete assembly of the human Y chromosome remains a formidable task due to its highly repetitive, palindromic, and heterochromatic architecture. While complete telomere-to-telomere (T2T) assemblies have recently been generated for select individuals, high-quality, gapless Y chromosome references for East Asian lineages—specifically within well-characterized multi-omics reference cohorts—remain scarce. The Chinese Quartet (CQ), comprising monozygotic twin daughters and their parents, represents a premier national reference material system for genomic standardization. However, because the female offspring inherited their father’s X chromosome rather than his Y chromosome, previous pedigree-based T2T assemblies (CQ v3.2) lacked a gapless Y chromosome sequence. Here, we present a complete, gapless T2T assembly of the Y chromosome (designated CQ_chrY) from the father of the CQ. This assembly was generated by integrating Oxford Nanopore Technologies ultra-long reads, PacBio high-fidelity reads, and Hi-C data, resulting in a sequence of 68.50 Mb. The assembly shows exceptional base accuracy (QV = 57.54) and structural assembly quality (CRAQ AQI = 99.781). We completely resolved the 40.09 Mb Yq12 heterochromatic region, a ∼940 kb centromeric higher-order repeat array, and annotated 96 protein-coding gene models evaluated against GENCODE/T2T-Y standards, alongside 57.59 Mb (84.07%) of repetitive elements. CQ_chrY serves as a complementary paternal resource extending the CQ reference platform, providing a robust foundation for population genetics, structural variation analysis, and East Asian genomic standardization.
