## Supplemental Table 1 for "Complete Telomere-to-Telomere Assembly of the Y Chromosome in the Chinese Quartet"

### Sheet: Sheet1
Table S1. Hi-C sequencing statistics and contact-map quality metrics
#	Metric	Value	Percentage	Notes
Sequencing
	Total sequenced read pairs	1053186226	—	Raw paired-end reads
	Alignable (Normal + Chimeric)	959698345	91.12%	of total read pairs
	Normal paired	520694594	49.44%	—
	Chimeric paired	439003751	41.68%	—
	Chimeric ambiguous	89922491	8.54%	—
	Unmapped	3565390	0.34%	—
	Ligation motif present	764017754	72.54%	—
Deduplication
	Unique reads (after dedup)	840907276	79.84%	of total
	PCR duplicate rate	118791069	11.28%	—
	Optical duplicates	0	0.00%	—
	Library complexity (estimated)	3549667866	—	Preseq extrapolation
Valid pairs (genome-wide)
	Valid Hi-C contacts (Juicer)	666740908	63.31% / 79.29%	of total / of unique
	Inter-chromosomal (trans)	371450530	35.27% / 44.17%	of total / of valid
	Intra-chromosomal (cis)	295290378	28.04% / 35.12%	of total / of valid
	Short range (<20 kb)	123178175	41.71% of cis	—
	Long range (>20 kb)	172111922	58.29% of cis	—
chrY-specific (CQ_chrY v1.3)
	chrY length (bp)	68501441	—	final assembly
	chrY cis valid pairs	3025106	0.45% of valid	both ends on chrY
	chrY valid pairs / Mb	44161.2	—	chrY cis valid pairs / chrY length (Mb)
	Genome-wide cis/trans ratio	0.794966	—	cis / trans
	Effective resolution on chrY	>=10 kb	—	~442 contacts / 10-kb bin
