## Supplemental Table 3 for "Complete Telomere-to-Telomere Assembly of the Y Chromosome in the Chinese Quartet"

### Sheet: Sheet1
Table S3. Annotation and sequence identity of genes on CQ_chrY v1.3 assembly.
Chromosome	Feature_Type	Start	End	Strand	Gene_Symbol	Feature_ID	Product_Description	Coverage	Protein_Identity(%)	Transcript_Identity(%)
chrY	gene	96821	98494	-	LOC124905300	LOC124905300	hypothetical protein	0.969	98.734	99.156
chrY	gene	105080	119556	+	PLCXD1	PLCXD1_1	phosphatidylinositol specific phospholipase C X domain containing 1	1	100	99.897
chrY	gene	125297	140616	-	GTPBP6	GTPBP6_1	GTP binding protein 6 (putative)	1	99.76	99.84
chrY	gene	164491	216361	-	PPP2R3B	PPP2R3B_1	protein phosphatase 2 regulatory subunit B''beta	1	100	99.818
chrY	gene	462835	490113	+	SHOX	SHOX_1	short stature homeobox	1	100	100
chrY	gene	1023017	1045562	-	CRLF2	CRLF2_1	cytokine receptor like factor 2	1	100	99.615
chrY	gene	1117905	1161530	+	CSF2RA	CSF2RA_1	colony stimulating factor 2 receptor subunit alpha	1	100	100
chrY	gene	1178917	1212498	+	IL3RA	IL3RA_1	interleukin 3 receptor subunit alpha	1	99.543	99.848
chrY	gene	1216625	1222144	-	SLC25A6	SLC25A6_1	solute carrier family 25 member 6	1	100	100
chrY	gene	1222128	1226524	+	LOC105373102	LOC105373102	hypothetical protein	1	100	100
chrY	gene	1233263	1281726	-	ASMTL	ASMTL_1	acetylserotonin O-methyltransferase like	1	99.442	99.814
chrY	gene	1294668	1295747	-	P2RY8	P2RY8_1	P2Y receptor family member 8	1	100	100
chrY	gene	1424112	1432242	+	AKAP17A	AKAP17A_1	A-kinase anchoring protein 17A	1	100	100
chrY	gene	1445364	1469001	+	ASMT	ASMT_1	acetylserotonin O-methyltransferase	1	100	99.911
chrY	gene	1791265	2076245	-	DHRSX	DHRSX_1	dehydrogenase/reductase X-linked	1	99.091	99.698
chrY	gene	2063953	2066037	-	ZBED1	ZBED1_1	zinc finger BED-type containing 1	1	100	100
chrY	gene	2266409	2315834	+	CD99	CD99_1	CD99 molecule (Xg blood group)	1	100	100
chrY	gene	2362051	2362665	-	SRY	SRY	sex determining region Y	1	100	100
chrY	gene	2416673	2441944	+	RPS4Y1	RPS4Y1	ribosomal protein S4 Y-linked 1	1	100	100
chrY	gene	2529333	2555395	+	ZFY	ZFY	zinc finger protein Y-linked	1	100	100
chrY	gene	3152631	3153188	+	TGIF2LY	TGIF2LY	TGFB induced factor homeobox 2 like Y-linked	1	100	100
chrY	gene	4608325	5314021	+	PCDH11Y	PCDH11Y	protocadherin 11 Y-linked	1	100	100
chrY	gene	6199944	6202522	-	TSPY4	TSPY4_2	testis specific protein Y-linked 4	1	100	100
chrY	gene	6220269	6222847	-	TSPY9	TSPY9_2	testis specific protein Y-linked 9	1	100	100
chrY	gene	6240587	6243149	-	TSPY10	TSPY10_1	testis specific protein Y-linked 10	1	100	100
chrY	gene	6260915	6263477	-	TSPY10	TSPY10_8	testis specific protein Y-linked 10	1	100	100
chrY	gene	6281220	6283782	-	TSPY10	TSPY10	testis specific protein Y-linked 10	1	100	100
chrY	gene	6301524	6304086	-	TSPY10	TSPY10_14	testis specific protein Y-linked 10	1	100	99.892
chrY	gene	6321824	6324386	-	TSPY3	TSPY3_7	testis specific protein Y-linked 3	1	100	100
chrY	gene	6342124	6344686	-	TSPY10	TSPY10_11	testis specific protein Y-linked 10	1	100	100
chrY	gene	6362408	6364970	-	TSPY10	TSPY10_12	testis specific protein Y-linked 10	1	100	100
chrY	gene	6382575	6385155	-	TSPY9	TSPY9	testis specific protein Y-linked 9	1	100	100
chrY	gene	6402871	6405451	-	TSPY4	TSPY4_5	testis specific protein Y-linked 4	1	100	99.894
chrY	gene	6423191	6425753	-	TSPY1	TSPY1	testis specific protein Y-linked 1	1	100	100
chrY	gene	6443479	6446041	-	TSPY3	TSPY3_9	testis specific protein Y-linked 3	1	100	100
chrY	gene	6463761	6466323	-	TSPY3	TSPY3_6	testis specific protein Y-linked 3	1	100	100
chrY	gene	6484040	6486602	-	TSPY10	TSPY10_15	testis specific protein Y-linked 10	1	100	100
chrY	gene	6504339	6506901	-	TSPY1	TSPY1_1	testis specific protein Y-linked 1	1	99.548	99.85
chrY	gene	6524641	6527203	-	TSPY3	TSPY3_4	testis specific protein Y-linked 3	1	100	99.892
chrY	gene	6544925	6547487	-	TSPY3	TSPY3_3	testis specific protein Y-linked 3	1	100	100
chrY	gene	6565210	6567790	-	TSPY9	TSPY9_1	testis specific protein Y-linked 9	1	100	100
chrY	gene	6585526	6588106	-	TSPY4	TSPY4_4	testis specific protein Y-linked 4	1	100	99.894
chrY	gene	6605842	6608404	-	TSPY10	TSPY10_10	testis specific protein Y-linked 10	1	100	99.892
chrY	gene	6626133	6628695	-	TSPY4	TSPY4_3	testis specific protein Y-linked 4	0.98	99.675	99.892
chrY	gene	6646426	6648988	-	TSPY3	TSPY3_8	testis specific protein Y-linked 3	1	100	100
chrY	gene	6666734	6669314	-	TSPY4	TSPY4_1	testis specific protein Y-linked 4	1	100	100
chrY	gene	6687038	6689617	-	TSPY4	TSPY4_6	testis specific protein Y-linked 4	1	100	100
chrY	gene	6707320	6709882	-	TSPY10	TSPY10_2	testis specific protein Y-linked 10	1	100	100
chrY	gene	6727611	6730173	-	TSPY10	TSPY10_5	testis specific protein Y-linked 10	1	100	100
chrY	gene	6747885	6750447	-	TSPY10	TSPY10_6	testis specific protein Y-linked 10	1	100	100
chrY	gene	6768167	6770729	-	TSPY3	TSPY3	testis specific protein Y-linked 3	1	100	100
chrY	gene	6788435	6791015	-	TSPY9	TSPY9_3	testis specific protein Y-linked 9	1	99.682	99.894
chrY	gene	6808776	6811356	-	TSPY4	TSPY4	testis specific protein Y-linked 4	1	100	100
chrY	gene	6829110	6831672	-	TSPY2	TSPY2_5	testis specific protein Y-linked 2	1	100	100
chrY	gene	6849378	6851958	-	TSPY9	TSPY9_4	testis specific protein Y-linked 9	1	100	100
chrY	gene	6869732	6872294	-	TSPY8	TSPY8	testis specific protein Y-linked 8	1	100	100
chrY	gene	9058699	9139011	-	TBL1Y	TBL1Y	transducin beta like 1 Y-linked	1	99.63	99.877
chrY	gene	9291479	9298015	+	AMELY	AMELY	amelogenin Y-linked	1	100	100
chrY	gene	9915305	9917861	-	TSPY2	TSPY2	testis specific protein Y-linked 2	1	99.675	99.892
chrY	gene	13983243	14133199	+	USP9Y	USP9Y	ubiquitin specific peptidase 9 Y-linked	1	100	100
chrY	gene	14178708	14191894	+	DDX3Y	DDX3Y	DEAD-box helicase 3 Y-linked	1	100	100
chrY	gene	14508113	14753378	-	UTY	UTY	ubiquitously transcribed tetratricopeptide repeat containing, Y-linked	1	100	100
chrY	gene	14977973	14978896	+	TMSB4Y	TMSB4Y	thymosin beta 4 Y-linked	1	100	100
chrY	gene	15259483	15260052	-	VCY	VCY	variable charge Y-linked	1	100	100
chrY	gene	15329833	15330402	+	VCY1B	VCY1B	variable charge Y-linked 1B	1	100	100
chrY	gene	15895633	16114726	+	NLGN4Y	NLGN4Y	neuroligin 4 Y-linked	1	100	100
chrY	gene	19151457	19153082	-	CDY2B	CDY2B	chromodomain Y-linked 2B	1	100	100
chrY	gene	19299351	19300976	+	CDY2A	CDY2A	chromodomain Y-linked 2A	1	100	100
chrY	gene	19803021	19861856	+	HSFY1	HSFY1	heat shock transcription factor Y-linked 1	1	100	100
chrY	gene	20004997	20063831	-	HSFY2	HSFY2	heat shock transcription factor Y-linked 2	1	100	100
chrY	gene	20754764	20756580	-	LOC102723934	LOC102723934	hypothetical protein	1	100	100
chrY	gene	20979124	21017662	-	KDM5D	KDM5D	lysine demethylase 5D	1	100	100
chrY	gene	21897896	21914373	+	EIF1AY	EIF1AY	eukaryotic translation initiation factor 1A Y-linked	1	100	100
chrY	gene	22078208	22103074	+	RPS4Y2	RPS4Y2	ribosomal protein S4 Y-linked 2	1	100	100
chrY	gene	22858923	22871077	+	RBMY1A1	RBMY1A1_1	RNA binding motif protein Y-linked family 1 member A1	1	100	90.164
chrY	gene	22882460	22894607	+	RBMY1A1	RBMY1A1	RNA binding motif protein Y-linked family 1 member A1	1	100	100
chrY	gene	23199236	23222009	-	RBMY1D	RBMY1D	RNA binding motif protein Y-linked family 1 member D	1	99.763	90.164
chrY	gene	23232846	23245548	-	RBMY1E	RBMY1E	RNA binding motif protein Y-linked family 1 member E	1	100	90.164
chrY	gene	23401832	23414346	-	PRY	PRY	PTPN13 like Y-linked	1	100	100
chrY	gene	23492564	23510494	-	RBMY1J	RBMY1J	RNA binding motif protein Y-linked family 1 member J	1	100	90.164
chrY	gene	23735186	23753112	+	RBMY1F	RBMY1F	RNA binding motif protein Y-linked family 1 member F	1	100	90.164
chrY	gene	23831301	23843806	+	PRY2	PRY2	PTPN13 like Y-linked 2	1	100	100
chrY	gene	24322094	24328017	+	BPY2C	BPY2C	basic charge Y-linked 2C	1	100	100
chrY	gene	24464907	24528501	-	DAZ1	DAZ1	deleted in azoospermia 1	1	100	87.783
chrY	gene	24549443	24617580	+	DAZ2	DAZ2	deleted in azoospermia 2	1	100	87.273
chrY	gene	25377722	25379806	-	CDY1B	CDY1B	chromodomain Y-linked 1B	1	100	100
chrY	gene	25537362	25538527	+	LOC124903544	LOC124903544_3	hypothetical protein	1	100	100
chrY	gene	25958233	25964156	+	BPY2	BPY2	basic charge Y-linked 2	1	100	100
chrY	gene	26101004	26150031	-	DAZ3	DAZ3	deleted in azoospermia 3	0.624	100	86.124
chrY	gene	26170973	26235638	+	DAZ4	DAZ4	deleted in azoospermia 4	1	100	85.973
chrY	gene	26372491	26378416	-	BPY2B	BPY2B	basic charge Y-linked 2B	1	100	100
chrY	gene	26798110	26799271	-	LOC124903544	LOC124903544_2	hypothetical protein	1	100	100
chrY	gene	26956824	26958908	+	CDY1	CDY1	chromodomain Y-linked 1	1	100	100
chrY	gene	68241829	68242695	+	SPRY3	SPRY3_1	sprouty RTK signaling antagonist 3	1	100	100
chrY	gene	68360227	68412907	+	VAMP7	VAMP7_1	vesicle associated membrane protein 7	1	100	100
chrY	gene	68468508	68481172	+	IL9R	IL9R_1	interleukin 9 receptor	1	100	100
