## Supplemental Table 4 for "Complete Telomere-to-Telomere Assembly of the Y Chromosome in the Chinese Quartet"

### Sheet: Sheet1
Table S4. Complete catalogue of deposited raw data and assembled genome files
Repository & Accession	Run Accession	File Name	Format	Size	MD5 Checksum	Version / Coordinate System	Role & Associated Manuscript Figures
GSA-Human (HRA017737)	HRR3210813	HRR3210813.fastq.gz	FASTQ (.gz)	85.56 GB	8399f863568adb38d66dc36e1ca0d0c3	Raw ONT UL reads	De novo assembly graph construction, gap resolution, coverage profiling (Figures 1, 2, 3, 4; Supplementary Figs. S2, S3)
GSA-Human (HRA017737)	HRR3210814	HRR3210814_f1.fq.gz	FASTQ (.gz)	35.96 GB	e0c8679a57fdb9343f066b9f544172df	Raw Hi-C paired-end reads (Run 1)	Assembly (hifiasm Hi-C mode),gap filling (Table S1, Supplementary Figs. S2)
GSA-Human (HRA017737)	HRR3210814	HRR3210814_r2.fq.gz	FASTQ (.gz)	36.06 GB	8396d6da03e3392b80f53f10ac0a3db5	Raw Hi-C paired-end reads (Run 1)	Assembly (hifiasm Hi-C mode),gap filling (Table S1, Supplementary Figs. S2)
GSA-Human (HRA017737)	HRR3210815	HRR3210815_f1.fq.gz	FASTQ (.gz)	34.51 GB	893eb3b84b90117cdb38e7e2fc8abbb8	Raw Hi-C paired-end reads (Run 2)	Assembly (hifiasm Hi-C mode),gap filling (Table S1, Supplementary Figs. S2)
GSA-Human (HRA017737)	HRR3210815	HRR3210815_r2.fq.gz	FASTQ (.gz)	34.09 GB	f7ce6b6a184eda3540c8eeaf9a7b6362	Raw Hi-C paired-end reads (Run 2)	Assembly (hifiasm Hi-C mode),gap filling (Table S1, Supplementary Figs. S2 )
GeneBase (C_AA501122.1)	Not applicable	sequence.gb	GB	84.73 Mb	49f0c3ed6f9a6ea59fd6439eabc9381a	CQ_chrY v1.3 (Gapless T2T coordinate system)	Finalized assembly sequence; foundation for collinearity, HOR, Yq12, repeat landscape, and non-B DNA profiling (Figures 1, 2, 3, 4; Supplementary Figs. S1–S4)
